# μ-Opioid receptor transcriptional variants in the murine forebrain and spinal cord

**DOI:** 10.1101/2024.03.20.585849

**Authors:** Magdalena Chrószcz, Jacek Hajto, Klaudia Misiołek, Łukasz Szumiec, Magdalena Ziemiańska, Anna Radlicka-Borysewska, Małgorzata Borczyk, Mateusz Zięba, Sławomir Gołda, Marcin Siwiec, Barbara Ziółkowska, Marcin Piechota, Michał Korostyński, Jan Rodriguez Parkitna

**Author notes:** Corresponding Address: Jan Rodriguez Parkitna, Department of Molecular Neuropharmacology, Maj Institute of Pharmacology, Polish Academy of Sciences Smętna 12, 31-343, Krakow, Poland.

## Abstract

**Background:** *Oprm1*, the gene encoding the μ-opioid receptor, has multiple reported transcripts, with a variable 3 region and many alternative sequences encoding the C-terminus of the protein. The functional implications of this variability remain mostly unexplored, though a recurring notion is that it could be exploited by developing selective ligands with improved clinical profiles. Here, we comprehensively examined *Oprm1* transcriptional variants in the murine central nervous system.

**Methods:** RNA-seq transcription analyses were performed based on Oxford Nanopore Sequencing (ONS) and 10x Genomics Visium spatial transcriptomics data. The spatial distribution of *Oprm1* exons was evaluated via RNAscope *in situ* hybridization. Tissue and cell-type specificity was assessed based on reanalysis single-cell RNAseq databases.

**Results:** We detected a mismatch between transcripts annotated in GRCm38/mm10 and RNA-seq results. Sequencing data indicated that the primary *Oprm1* transcript has a 3 terminus located on chr10:6,860,027, which is ~9.5 kilobases downstream of the longest annotated exon 4 end. Long-read sequencing confirmed that the final *Oprm1* exon included a 10.2 kilobase long 3 untranslated region. The presence of the long variant was unambiguously confirmed using RNAscope *in situ* hybridization. The long variant was observed in the thalamus, striatum, cortex and spinal cord. Expression of additional variants of the *Oprm1* gene was close to the detection limit. Reanalysis of single-cell sequencing data confirmed these observations and indicated that *Oprm1* was expressed mainly in parvalbumin-, somatostatin- and VIP-positive cells.

**Conclusion:** The primary transcript of the *Oprm1* mouse gene is a variant with a long 3 untranslated region.

**Author Summary:** Opioids are essential for the management of pain and have multiple other medical indications; however, their addictive properties and widespread misuse have led to a severe modern health crisis. Accordingly, there has been a major effort to develop novel compounds that retain clinical effectiveness while diminishing their addictive potential and other adverse effects. One of the potential avenues for safer opioid drugs is developing compounds that are selective for a specific group of the main targets of opioid medications—the μ-opioid receptors. Multiple variants the μ-opioid receptor have been reported, encoded by different transcripts of the *Oprm1* gene. Here, we used RNA transcript sequencing and *in situ* hybridization with probes to detect different parts of *Oprm1* transcripts to validate the existence of various reported isoforms. Our main finding is that the primary transcript of the receptor is much longer than the current reference sequences annotated in the mouse genome and has an over 10,000-base-long noncoding sequence at the 3 terminus. Several other types of transcripts are also expressed; however, they represent approximately 15% or less of the total transcript content in each of the examined brain regions. In the context of future research on opioid drugs, these results indicate that it is unlikely that different subpopulations of receptors could be targeted.
