## Supplemental Table 2 for "μ-Opioid receptor transcriptional variants in the murine forebrain and spinal cord"

### Sheet: Arkusz1
Sample	Sample Bases (bp)	Number of reads	Median read length	Read length N50	Median read quality	>Q7 number(%)
TH_7566	11 489 387 734.0	8 233 012.0	1 062.0	1 957.0	12.2	7987049(97.0%)
TH_7566	9 993 495 631.0	6 851 893.0	1 117.0	2 055.0	13.0	6633785(96.8%)
TH_7566	11 489 387 734.0	8 233 012.0	1 062.0	1 957.0	12.2	7987049(97.0%)
TH_7570	6 057 697 607.0	4 577 351.0	1 002.0	1 875.0	12.1	4436861(96.9%)
TH_7570	5 218 273 416.0	3 785 962.0	1 047.0	1 955.0	12.9	3658243(96.6%)
TH_7570	6 057 697 607.0	4 577 351.0	1 002.0	1 875.0	12.1	4436861(96.9%)
STR_7566	6 057 697 607.0	4 750 245.0	1 019.0	1 972.0	12.1	4598738(96.8%)
STR_7566	6 535 407 003.0	3 933 810.0	1 067.0	2 072.0	12.9	3797426(96.5%)
STR_7566	5 649 055 794.0	4 750 245.0	1 019.0	1 972.0	12.1	4598738(96.8%)
STR_7570	6 535 407 003.0	6 142 736.0	1 106.0	2 068.0	12.1	5970938(97.2%)
STR_7570	8 968 497 314.0	5 110 330.0	1 165.0	2 172.0	12.9	4951231(96.9%)
STR_7570	8 968 497 314.0	6 142 736.0	1 106.0	2 068.0	12.1	5970938(97.2%)
TH_mean	8 384 323 288.0	6 043 096.8	1048.7	1945.7	12.4	5856641(96,9%)
STR_mean	7 119 093 672.5	5 138 350.3	1 080.3	2 054.0	12.4	4981335(96,9%)
